# Energy extraction from air: structural basis of atmospheric hydrogen oxidation

**DOI:** 10.1101/2022.10.09.511488

**Authors:** Rhys Grinter, Ashleigh Kropp, Hari Venugopal, Moritz Senger, Jack Badley, Princess Cabotaje, Sven T. Stripp, Christopher K. Barlow, Matthew Belousoff, Gregory M. Cook, Kylie A. Vincent, Ralf B. Schittenhelm, Syma Khalid, Gustav Berggren, Chris Greening

**Affiliations:** Department of Microbiology, Biomedicine Discovery Institute, Monash University, Clayton, VIC 3800, Australia; Ramaciotti Centre for Cryo-Electron Microscopy, Monash University, Clayton, VIC 3168, Australia; Department of Chemistry, Ångström Laboratory, Uppsala University, Box 523, 75120 Uppsala; Department of Biochemistry, University of Oxford, Oxford, OX1 3QU, UK; Department of Physics, Experimental Molecular Biophysics, Freie Universität Berlin, 14195 Berlin, Germany; Department of Biochemistry, Monash Biomedicine Discovery Institute, Monash University, Clayton, VIC 3800, Australia; Monash Proteomics & Metabolomics Facility, Monash Biomedicine Discovery Institute, Monash University, Clayton, VIC 3800, Australia; Centre for Electron Microscopy of Membrane Proteins, Monash Institute of Pharmaceutical Sciences, Parkville, 3052, Victoria, Australia; Department of Microbiology and Immunology, University of Otago, Dunedin 9016, New Zealand; Inorganic Chemistry Laboratory, Department of Chemistry, University of Oxford, Oxford, OX1 3QR, United Kingdom; Securing Antarctica’s Environmental Future, Monash University, Clayton, VIC 3800; Centre to Impact AMR, Monash University, Clayton, VIC 3800

**Author notes:** These authors contributed equally to this work (Rhys Grinter, Ashleigh Kropp).

## Abstract

Diverse aerobic bacteria use atmospheric H_2_ as an energy source for growth and survival. This recently discovered yet globally significant process regulates the composition of the atmosphere, enhances soil biodiversity, and drives primary production in certain extreme environments. Atmospheric H_2_ oxidation has been attributed to still uncharacterised members of the [NiFe]-hydrogenase superfamily. However, it is unresolved how these enzymes overcome the extraordinary catalytic challenge of selectively oxidizing picomolar levels of H_2_ amid ambient levels of the catalytic poison O_2_, and how the derived electrons are transferred to the respiratory chain. Here we determined the 1.52 Å resolution CryoEM structure of the mycobacterial hydrogenase Huc and investigated its mechanism by integrating kinetics, electrochemistry, spectroscopy, mass spectrometry, and molecular dynamics simulations. Purified Huc is an oxygen-insensitive enzyme that couples the oxidation of atmospheric H_2_ at its large subunit to the hydrogenation of the respiratory electron carrier menaquinone at its small subunit. The enzyme uses a narrow hydrophobic gas channel to selectively bind atmospheric H_2_ at the expense of O_2_, while three [3Fe-4S] clusters and their unusual ligation by a D-histidine modulate the electrochemical properties of the enzyme such that atmospheric H_2_ oxidation is energetically feasible. Huc forms an 833 kDa complex composed of an octamer of catalytic subunits around a membrane-associated central stalk, which extracts and transports menaquinone a remarkable 94 Å from the membrane, enabling its reduction. These findings provide a mechanistic basis for the biogeochemically and ecologically critical process of atmospheric H_2_ oxidation. Through the first characterisation of a group 2 [NiFe]-hydrogenase, we also uncover a novel mode of energy coupling dependent on long-range quinone transport and pave way for the development of biocatalysts that oxidize H_2_ in ambient air.
