## Supplemental Tables and Movies for "Energy extraction from air: structural basis of atmospheric hydrogen oxidation": Table S1.xlsx

### Sheet: Sheet1
Acceptor Substrate	Vmax (μM/min/mg)	Km (nM)	Kcat (S-1)
Menadione	4.09 (3.90-4.29)	129.0 (105.6-157.2)	7.05 (6.92-7.61)
NBT	1.26 (1.12-1.43)	202.0 (128.4-313.4)	2.22 (1.99-2.54)
Benzyl viologen	0.365 (0.332-0.402)	197.2 (134.2-286.7)	0.64 (0.59-71)
O2	1.08 (1.00-1.18)	114.4 (76.5-167.2)	2.04 (1.78-2.09)
No Acceptor	0.457 (0.422-0.496)	275.4 (204.6-366.8)	0.81 (0.75-0.88)
Braketed numbers represent 95% CI (profile likelihood)
