## Supplemental Tables and Movies for "Energy extraction from air: structural basis of atmospheric hydrogen oxidation": Table S2.xlsx

### Sheet: Sheet1
Data Collection	Huc Dataset 1 Dimer	Huc Dataset 2 Dimer	Huc Dataset 1 Oligomer	Huc Dataset 2 Tail
Magnfication	105	165	105	165
Voltage	300	300	300	300
Slit Width (eV)	10	10	10	10
Electron Exposure (e-/Å2)	66	60.4	66	60.4
Exposure time (s)	6	4	6	4
Movies frames	60	60	60	60
Detector	K3	K3	K3	K3
Defocus range (um)	-1.5-0.5	-1.3-0.3	-1.5-0.5	-1.3-0.3
Pixel size (Å)	0.82	0.5	0.82	0.5
Symmetry imposed	C2	C2	C4	C1
Final particle imaged (no.)	422614	182831	139367	60448
Resolution (Å)	1.67	1.57	2.19	5.5
Sharpening Bfactor	36.1	25.7	57.2
Refinement
CCmap_model	0.86	0.84	0.62	0.3
Model Quality
RMSDs
Bond length (Å)	0.6	0.058	0.59	0.012
Bond angles (°)	2.336	2.289	2.45	1.96
Validation
MolProbity score	1.52	1.64	1.76	0.75
Clashscore	7.9	12	9.63	0
Rotamer outiers (%)	0.58	0.22	1.69	0
Ramachandran plot
Favoured (%)	97.59	97.83	97.62	96.3
Allowed (%)	2.17	1.99	2.15	3.7
Disallowed (%)	0.24	0.18	0.23	0
