## Supplemental Tables and Movies for "Energy extraction from air: structural basis of atmospheric hydrogen oxidation": Table S3.xlsx

### Sheet: summary_numbers_Huc
ID	Average Bottleneck raduis (Å)	Max Bottleneck raduis (Å)	Average Length (Å)	Avg_throughput/Priority
Huc from Mycobacterium smegmatis (O2 insensitive)
1	1.034	1.03	27.304	0.25932
2	0.948	0.95	28.537	0.22188
3	0.957	0.96	30.589	0.19652
4	0.948	0.95	35.091	0.14496
Type 1h hydrogeanse from Cupriavidus necator H16 (PDB ID = 5AA5) (O2 insensitive)
1	0.952	0.95	28.005	0.31936
2	0.909	0.91	27.548	0.28061
3	0.885	0.89	40.237	0.15381
4	0.952	0.95	47.777	0.15043
[NiFe] hydrogenase from Desulfovibrio gigas (PDB ID = 2FRV) (O2 sensitive)
1	1.518	1.52	37.723	0.41316
2	1.052	1.05	28.558	0.31505
3	1.316	1.32	36.781	0.30486
4	1.444	1.44	51.77	0.26572
[NiFe] hydrogenase from Desulufovibrio Vulgaris Miyazaki F (PDB ID = 4U9H) (O2 sensitive)
1	1.287	1.29	33.591	0.36168
2	1.287	1.29	31.441	0.32027
3	1.21	1.21	38.573	0.28267
4	0.913	0.91	34.763	0.19519
E. coli Hydrogenase-2 (PDB ID=6EHQ) (O2 sensitive)
1	1.305	1.31	33.801	0.39878
2	1.43	1.43	33.432	0.34791
3	1.029	1.03	32.069	0.29154
4	1.081	1.08	29.847	0.27352
Oxygen tolerant [NiFe] hydrogenase from Salmonella (PDB ID = 4C3O) (O2 tolerant)
1	1.441	1.44	34.288	0.34255
2	1.163	1.16	37.374	0.28628
3	1.14	1.14	33.895	0.25205
4	1.047	1.05	30.572	0.25145
Membrane-bound respiratory [NiFe] hydrogenase from Hydrogenovibrio marinus (PDB ID = 3AYX) (O2 tolerant)
1	1.208	1.21	36.227	0.32909
2	0.941	0.94	27.222	0.31974
3	0.912	0.91	33.1	0.21963
4	1.007	1.01	37.271	0.19823
O2-tolerant [NiFe]-hydrogenase from Ralstonia eutropha (PDB ID = 5MDK) (O2 tolerant)
1	1.251	1.25	33.833	0.39858
2	0.984	0.98	28.691	0.28596
3	0.996	1	38.748	0.23665
4	1.251	1.25	52.308	0.20823
