## Supplemental Tables and Movies for "Energy extraction from air: structural basis of atmospheric hydrogen oxidation": Table S4.xlsx

### Sheet: 1
Hydrogenase (group)	Group	Ni-A	Ni-B	Ni-SU	Ni-SIr	Nia-SI	Nia-C	Nia-LI	Nia-LII	Nia-LIII	Nia-RI	Nia-RII	Nia-RIII
M. smegmatis Huc	2A	-	1950	-	-	1947	1963	1898	-	-	1937	-	-
D. vulgaris Miyazaki F	1	1956	1955	1946	1922	1943	1961	-	1911	1890	1948	1932	1919
D. gigas	1	1947	1946	1950	1914	1934	1952	-	-	-	1940	1923	-
D. fructosovorans	1	1947	1946	1950	1913	1933	1951	-	-	-	1938	1922	-
A. vinosum MBH	1	1945	1943	1948	1910	1931	1951	1898	-	-	1936	1921	1913
T. roseopersicina MBH	1	-	1944	-	-	1930	1951	1899	-	-	-	1921	1915
R. eutrophaMBH	1	-	1948	1943	1910	1936	1957	1899	-	-	1948	1926	1919
E. coli Hyd-1	1	-	1943	-	-	1927	1949	1898	1877	1867	-	1922	1914
A. aeolicus MBH	1	-	1939	-	-	1927	1949	1862	1876	1900	-	1910	-
R. eutrophaRH	2	-	1951	1957	1938	1942	1961	-	-	-	1949	1934	1918
P. furiosus SH1	3	-	1960	-	1931	1950	1967	1917	1922	-	1954	1940	1931
R. eutropha SH	3	-	1957	-	1946	-	1961	-	-	-	1958	1922	1913
Synechocystis SH	3	-	1957	-	-	1947	1968	-	-	-	1955	-	-
