## Supplemental Tables and Movies for "Energy extraction from air: structural basis of atmospheric hydrogen oxidation": TableS5.xlsx

### Sheet: Sheet1
Primer Name	Sequence 5'-3'	Purpose
Huc Strep tag Forward	GGCGGCGGCGAAAACCTGTAT	Screening of strep tag
Huc chromosome Forward	CGGCGATCGAGAGGAGACCC	Screening of strep tag
Huc chromosome Reverse	CTTCTTTGGACCACTGCGGTGC	Screening of strep tag
HucM Flank 1 Forward	GCATGACTAGTCGATGTAGTCGACGGCCTGCTG	Amplification of HucM flanks for deletion construct
HucM Flank 1 Reverse	GCATGCATATGTCCATCCTCCCGCTCGGAGTTTCGG	Amplification of HucM flanks for deletion construct
HucM Flank 2 Forward	GCATGCATATGTCGAAGCGAAAACCTTTACAGTCCAGC	Amplification of HucM flanks for deletion construct
HucM Flank 2 Reverse	GCATGACTAGTCGCCGCCAGACCCATGTACGTC	Amplification of HucM flanks for deletion construct
Strain or plasmid	Relevent genotype and description	Reference or source
Escherichia coli K12 (DH5α)	Standard laboratory E. coli strain for plasmid propogation and maintenance	-
Mycobacterium smegmatis mc2155 gylR(Leu154->Frameshift) (hhyS Inactivated by N-term Strep-tagging)	Isogenic strain to WT except with frameshift mutation (Leu154) to gylR gene	[33]
Mycobacterium smegmatis mc2155 gylR(Leu154->Frameshift) (hhyS Inactivated by N-term Strep-tagging) HucS-2xStrep	Isogenic strain to WT except with frameshift mutation (Leu154) to gylR gene and 2xStrep tag on HucS N terminus	This study
Mycobacterium smegmatis mc2155 gylR(Leu154->Frameshift) (hhyS Inactivated by N-term Strep-tagging) HucS-2xStrep ∆HucM	Isogenic strain to WT except with frameshift mutation (Leu154) to gylR gene, 2xStrep tag on HucS N terminus and deletion of HucM gene	This study
pHuc-2xStrepII	Allelic exchange vector for tagging HucS with 2xStrep affinity tag. Geneblock containing HucS2xStrepII ligated at SpeI sites into pX33 vector.	This study
p∆HucM	Allelic exchange vector for deletion of HucM subunit. Geneblock containing HucM flanks (generated using HucM flank primers from M.smegmatis mc2155) ligated at SpeI sites in pX33 vector.	This study
